# Single-cell analysis reveals a universal pericyte signature associated with poor clinical outcome and immune T cell dysfunction in thyroid cancer and other cancers

**DOI:** 10.64898/2025.12.07.692700

**Authors:** Aarav Bhasin, Yubin Na, Jack Lawler, Carmelo Nucera

## Abstract

**Background:** Cancer is a devastating disease with rising incidence rates and generally poor outcomes. Single-cell genomic technologies enabled the profiling of thousands of individual cells from tumors to understand their role in cancer progression. In this study, we are characterizing pericytes from tumor microenvironment single-cell data of human cancers to assess associations with patient prognosis and achieve mechanistic insights.

**Design:** we have characterized pericytes from tumor microenvironment (TME) single-cell datasets of different cancers to assess associations with patient prognosis and achieve mechanistic insights.

**Methods:** For comprehensive pericyte characterization, 23 publicly available single-cell RNA sequencing (scRNA-seq) datasets corresponding to 15 cancers and 1 benign tumor were downloaded from the Gene Expression Omnibus (GEO) database and Tisch repositories. The datasets were processed using a uniform workflow, including quality control, normalization, variable gene selection, clustering, and cellular annotation (based on automated and manual markers). The annotation of the pericytes was performed based on the score calculated using our previously validated pericyte gene signature. The differential gene expression analysis between pericytes and fibroblasts in each dataset was performed to identify pericyte signature. Comparative analysis of the signatures was performed to identify a universal pericyte signature that was evaluated for pericyte specificity using peripheral blood mononuclear cells (PBMC) data. The universal pericytes signature genes were evaluated for cancer outcome associations in The Cancer Genome Atlas (TCGA) datasets using the Survival Genie Platform. Furthermore, pathway and gene-network analyses were performed to understand the biological significance of the pan-cancer universal pericyte signature.

**Results:** We conducted an analysis of 23 single cell RNA-sequencing datasets from 14 cancers: breast, pancreatic, bladder, ovarian, non-small cell lung, cervical, prostate, basal cell, colon, head and neck, papillary and anaplastic thyroid cancers, as well as melanoma and lymphomas; and a benign tumor (neurofibroma). The pericytes gene set enabled the identification of a distinct pericyte cluster comprising more than 50 cells in the majority of datasets. Differential gene expression analysis between pericytes and fibroblasts identified heterogenous pericyte signatures for different cancers. Initial cell–cell communication analysis in anaplastic thyroid cancer indicated that pericytes are highly communicative cells, ranking among the top ligand-secreting populations, and actively engaging with anaplastic thyroid cancer cells and T cells. A comparative analysis of pericyte signatures generated from different cancers yielded a core signature of 100 genes that were consistently overexpressed in more than 60% of the cancer datasets. Notably, 78% of these genes were not expressed in PBMCs, supporting their pericyte specificity. Survival analysis using TCGA datasets identified a 19 genes pan-cancer pericyte signature associated with poor prognosis (HR>1 in at least 30% datasets). This pan-cancer pericyte signature included genes such as TPM2 and EHD2, whose overexpression was significantly associated with poor overall survival across multiple aggressive cancers, including bladder, head and neck, lung, pancreatic, skin, and thyroid cancers. Interestingly, many of these genes showed a strong positive correlation (e.g. PDGFRB) with T cell exhaustion-related genes in the TCGA pan-cancer cohort (n=10,293 samples), suggesting a potential mechanistic link between pericytes and T cell exhaustion. Importantly, we have also identified a unique tyrosine kinase (TK) receptors gene signature in pericytes compared to fibroblasts or other cell types by heatmap analysis across the different cancers.

**Conclusions:** This large-scale scRNA-seq analysis of multiple datasets defines a pan-cancer pericyte signature and sheds light on pericyte activity, particularly their communication with T cells, suggesting a role in T cell exhaustion, a key factor in the failure of many cancer therapies.

This study underscores the pivotal role of pericyte population enhancement as a critical regulator of the TME, facilitating immune evasion and driving disease progression. TK expression in pericytes may serve as a predictive biomarker for TKI responsiveness, offering a cellular target whose expression pattern may guide therapeutic decisions and improve patient stratification in TKI-based treatment regimens.

**Translational significance:** These findings provide clinically actionable insights by identifying pericyte-derived molecular targets that may refine patient risk stratification and support personalized treatment approaches. The pericyte-associated markers uncovered here show strong prognostic value across multiple cancer types, highlighting their potential to improve outcome prediction. Moreover, the specificity of these targets positions them as promising candidates for therapeutic intervention and for incorporation into future biomarker-driven clinical trials.
