## Supplementary material for "Single-cell analysis reveals a universal pericyte signature associated with poor clinical outcome and immune T cell dysfunction in thyroid cancer and other cancers": Suppl. Table 7

### Sheet: Sheet1
Supplementary Table 7: TCGA PanCancer Atlas Studies
Abbreviation	Cancer Type	Sample Size
ACC	Adrenocortical Carcinoma	92
CHOL	Cholangiocarcinoma	36
BLCA	Bladder Urothelial Carcinoma	411
COADREAD	Colorectal Adenocarcinoma	594
BRCA	Breast Invasive Carcinoma	1084
LGG	Brain Lower Grade Glioma	514
GBM	Glioblastoma Multiforme	592
CESC	Cervical Squamous Cell Carcinoma	297
ESCA	Esophageal Adenocarcinoma	182
STAD	Stomach Adenocarcinoma	440
UVM	Uveal Melanoma	80
HNSC	Head and Neck Squamous Cell Carcinoma	523
KIRC	Kidney Renal Clear Cell Carcinoma	512
KICH	Kidney Chromophobe	65
KIRP	Kidney Renal Papillary Cell Carcinoma	283
LIHC	Liver Hepatocellular Carcinoma	372
LUAD	Lung Adenocarcinoma	566
LUSC	Lung Squamous Cell Carcinoma	487
DLBC	Diffuse Large B-Cell Lymphoma	48
LAML	Acute Myeloid Leukemia	200
OV	Ovarian Serous Cystadenocarcinoma	585
PAAD	Pancreatic Adenocarcinoma	184
MESO	Mesothelioma	87
PRAD	Prostate Adenocarcinoma	494
SKCM	Skin Cutaneous Melanoma	448
PCPG	Pheochromocytoma and Paraganglioma	178
SARC	Sarcoma	255
TGCT	Testicular Germ Cell Tumors	149
THYM	Thymoma	123
THCA	Thyroid Carcinoma	500
UCEC	Uterine Corpus Endometrial Carcinoma	529
UCS	Uterine Carcinosarcoma	57
